# Identification of anti-pathogenic activity among *in silico* predicted small molecule inhibitors of *Pseudomonas aeruginosa* LasR or Nitric Oxide Reductase (NOR)

**DOI:** 10.1101/2023.07.17.549273

**Authors:** Gemini Gajera, Niel Henriksen, Bryan Cox, Vijay Kothari

## Abstract

Antibiotic resistant *Pseudomonas aeruginosa* strains cause considerable morbidity and mortality. Identification of novel targets in this notorious pathogen is urgently warranted to facilitate discovery of new anti-pathogenic agents acting against it. Attacking non-essential targets is believed to be a potential anti-virulence strategy. This study attempted to identify small molecule inhibitors of two important proteins LasR and nitric oxide reductase (NOR) in *P. aeruginosa*. This bacterial pathogen possesses multiple quorum sensing (QS) systems to regulate expression of many of its genes including those associated with virulence. Among these QS systems, ‘Las’ system can be said to be the ‘master’ regulator, whose receptor protein is LasR. Similarly, NOR plays crucial role in detoxification of reactive nitrogen species. This study attempted *in silico* identification of potential LasR or NOR inhibitors through a virtual screen employing AtomNet^®^, a proprietary deep learning neural network. Following virtual screening of a large number of compounds for their affinity to LasR or NOR, a final subset of <100 compounds was created by clustering and filtering the top scoring compounds. These compounds were evaluated for their *in vivo* anti-pathogenic activity by challenging the model host *Caenorhabditis elegans* with *P. aeruginosa* in presence or absence of test compounds. Survival of the worm population in 24-well assay plates was monitored over a period of 5 days microscopically. Of the 96 predicted LasR inhibitors, 11 exhibited anti-*Pseudomonas* activity (23-96% inhibition of bacterial virulence as per third-day end point) at 25-50 µg/ml. Of the 85 predicted NOR inhibitors, 8 exhibited anti-*Pseudomonas* activity (40-85% inhibition of bacterial virulence as per second-day end point) at 25-50 µg/ml. Further investigation on molecular mode of action of active compounds is warranted.
